# Cadmium toxicity to the human gut microbiome varies depending on composition

**DOI:** 10.1101/2025.11.19.689308

**Authors:** Carmen E. Perez-Donado, Sujun Liu, Javier Seravalli, Jennifer M. Auchtung, Devin J. Rose

## Abstract

Cadmium (Cd(II), hereafter Cd) is a toxic heavy metal with detrimental impacts on the gut microbiota. We investigated the effects of acute Cd exposure on human fecal microbiotas using 24-hour *in vitro* cultures from 21 healthy adult donors. Regression analysis of butyrate production in the absence (-Cd) versus presence (+Cd) of Cd identified three categories of microbial responses: sensitive, intermediate, and resilient. Under Cd stress, sensitive microbiomes exhibited significant decreases in butyrate coupled with elevated acetate and lactate production, while resilient microbiomes did not show significant changes in butyrate and exhibited attenuated increases in lactate compared with sensitive microbiomes. Several genera were significantly different between sensitive and resilient communities after exposure to Cd, but the most striking was *Anaerostipes*. Network analysis revealed a significantly greater disruption of microbial interactions in sensitive communities compared with resilient. In resilient communities, butyrate production was primarily associated with *Faecalibacterium* in the absence of Cd and *Anaerostipes* in the presence of Cd. Furthermore, supplementation of sensitive microbiota with *Anaerostipes* species restored butyrate production in the presence of Cd. These findings highlight distinct gut microbial responses to acute Cd exposure and provide a foundation to investigate microbiota features underlying Cd sensitivity or resilience.

**IMPORTANCE:** Cadmium is a widespread environmental contaminant that reaches the human intestine, where it can disrupt the gut microbial community and negatively impact digestive and systemic health. However, this study demonstrates that human gut microbiomes vary in their responses to cadmium exposure: sensitive communities exhibit losses of beneficial organisms, particularly butyrate-producing taxa that contribute to intestinal integrity and metabolic balance, whereas resilient communities retain microorganisms with this key functional capacity. *Anaerostipes* appeared to be involved, at least in part, with Cd resilience. This work advances our understanding of how gut microbial functions may mitigate the adverse effects of cadmium exposure by identifying the compositional features that distinguish sensitive from resilient microbiomes. These findings highlight the importance of elucidating microbiome-mediated mechanisms that help sustain host health and lay the groundwork for deeper mechanistic studies aimed at mitigating cadmium toxicity.
