## Supplementary Table 1 for "Cadmium toxicity to the human gut microbiome varies depending on composition"

### Sheet: Cd_batch_Abundance_suppl_with_s
Supplementary table. Taxon abundances of Cd-sensitive and Cd-resilient microbiotas at baseline and without Cd (Cd0) or with Cd (Cd20).Statistical significance was determined by Wilcoxon’s test with Benjamini-Hochberg p-value adjustment implemented after centered log-ratio transformation of raw read counts implemented within the ALDEx2 R-package.
Treatment	Time	Taxon label	Taxon rank	Taxon name	Resilient abundance (%)	Resilient standard error	Sensitive abudnace (%)	Sensitive standard error	Adjusted p-value	Significance
Baseline	0	p01	Phylum	Actinobacteria	3.48166	1.21021	6.81923	1.58678	0.0457355	*
Cd0	24	p01	Phylum	Actinobacteria	13.7158	2.65699	10.3236	1.91477	0.477679
Cd20	24	p01	Phylum	Actinobacteria	14.3678	3.04766	17.3226	2.35045	0.666633
Baseline	0	p02	Phylum	Bacteroidetes	15.8001	1.60351	19.7431	2.2673	0.392333
Cd0	24	p02	Phylum	Bacteroidetes	11.8935	1.99599	14.6259	2.3216	0.0787085
Cd20	24	p02	Phylum	Bacteroidetes	14.0755	2.25267	30.4811	2.97013	0.0658682
Baseline	0	p03	Phylum	Firmicutes	57.0628	2.70994	47.6134	3.53993	0.861437
Cd0	24	p03	Phylum	Firmicutes	55.2241	2.42257	31.3374	5.1611	0.510066
Cd20	24	p03	Phylum	Firmicutes	56.0022	2.63127	36.3581	2.68062	0.0735805
Baseline	0	p04	Phylum	Proteobacteria	1.92067	0.153183	1.22901	0.165635	0.34457
Cd0	24	p04	Phylum	Proteobacteria	3.63597	0.62349	2.15566	0.872413	0.203084
Cd20	24	p04	Phylum	Proteobacteria	1.65227	0.527442	1.49934	0.609685	0.117504
Baseline	0	p05	Phylum	Verrucomicrobia	1.44798	0.729034	1.07188	0.533809	0.918573
Cd0	24	p05	Phylum	Verrucomicrobia	0.353165	0.152458	0.354523	0.129187	0.270118
Cd20	24	p05	Phylum	Verrucomicrobia	0.480304	0.220297	1.29547	0.684618	0.469762
Baseline	0	p06	Phylum	Other	20.2869	2.54581	23.5234	2.5658	0.35073
Cd0	24	p06	Phylum	Other	15.1774	1.24965	41.2029	8.8108	0.542956
Cd20	24	p06	Phylum	Other	13.4219	1.89628	13.0434	1.64586	0.806813
Baseline	0	c01	Class	Actinobacteria	2.86607	1.03178	5.79038	1.41172	0.0522666
Cd0	24	c01	Class	Actinobacteria	9.73866	1.73516	7.45314	1.25467	0.598951
Cd20	24	c01	Class	Actinobacteria	11.172	2.33535	13.7491	1.65665	0.75987
Baseline	0	c02	Class	Coriobacteriia	0.615594	0.205086	1.02885	0.206291	0.0474262	*
Cd0	24	c02	Class	Coriobacteriia	3.97718	1.10304	2.87042	0.779603	0.422713
Cd20	24	c02	Class	Coriobacteriia	3.19587	0.830622	3.57344	0.878184	0.634673
Baseline	0	c03	Class	Bacteroidia	15.8001	1.60351	19.7431	2.2673	0.393838
Cd0	24	c03	Class	Bacteroidia	11.8935	1.99599	14.6259	2.3216	0.0791497
Cd20	24	c03	Class	Bacteroidia	14.0755	2.25267	30.4811	2.97013	0.0665563
Baseline	0	c04	Class	Bacilli	1.1812	0.192692	1.16316	0.170181	0.508541
Cd0	24	c04	Class	Bacilli	2.92095	1.10025	1.24613	0.257015	0.939196
Cd20	24	c04	Class	Bacilli	3.68161	1.34449	2.00865	0.477683	0.895969
Baseline	0	c05	Class	Clostridia	51.7642	2.92041	37.3392	4.37611	0.533097
Cd0	24	c05	Class	Clostridia	44.8682	2.36159	26.3423	5.13185	0.268124
Cd20	24	c05	Class	Clostridia	43.7897	2.65091	27.6269	3.67199	0.00862779	**
Baseline	0	c06	Class	Erysipelotrichia	1.42461	0.186103	0.867808	0.175462	0.217455
Cd0	24	c06	Class	Erysipelotrichia	4.14887	1.42136	0.249389	0.060963	0.159635
Cd20	24	c06	Class	Erysipelotrichia	5.0345	1.54342	0.425804	0.0966493	0.102414
Baseline	0	c07	Class	Negativicutes	2.69275	0.358609	8.24319	2.67861	0.951281
Cd0	24	c07	Class	Negativicutes	3.28606	0.323251	3.49959	0.210621	0.205851
Cd20	24	c07	Class	Negativicutes	3.49633	0.476711	6.29678	1.01972	0.423834
Baseline	0	c08	Class	Deltaproteobacteria	0.413475	0.0884617	0.116055	0.0490009	0.026878	*
Cd0	24	c08	Class	Deltaproteobacteria	0.428688	0.102714	0.0904645	0.0356123	0.158446
Cd20	24	c08	Class	Deltaproteobacteria	0.311872	0.0643304	0.154975	0.0453051	0.165386
Baseline	0	c09	Class	Gammaproteobacteria	1.5072	0.159494	1.11296	0.184632	0.878424
Cd0	24	c09	Class	Gammaproteobacteria	3.20728	0.666144	2.0652	0.887525	0.31407
Cd20	24	c09	Class	Gammaproteobacteria	1.3404	0.544207	1.34437	0.633142	0.284306
Baseline	0	c10	Class	Verrucomicrobiae	1.44798	0.729034	1.07188	0.533809	0.905022
Cd0	24	c10	Class	Verrucomicrobiae	0.353165	0.152458	0.354523	0.129187	0.266663
Cd20	24	c10	Class	Verrucomicrobiae	0.480304	0.220297	1.29547	0.684618	0.476833
Baseline	0	c11	Class	Other	20.2869	2.54581	23.5234	2.5658	0.350275
Cd0	24	c11	Class	Other	15.1774	1.24965	41.2029	8.8108	0.540862
Cd20	24	c11	Class	Other	13.4219	1.89628	13.0434	1.64586	0.803643
Baseline	0	o01	Order	Actinomycetales	0.0233632	0.00848403	0.0267319	0.0106907	0.831789
Cd0	24	o01	Order	Actinomycetales	0.0130399	0.00737481	0.00570497	0.0038931	0.62706
Cd20	24	o01	Order	Actinomycetales	0.00597664	0.00372022	0.017303	0.00865967	0.476128
Baseline	0	o02	Order	Bifidobacteriales	2.84271	1.03263	5.76365	1.41591	0.0491442	*
Cd0	24	o02	Order	Bifidobacteriales	9.72562	1.73453	7.44743	1.25427	0.596349
Cd20	24	o02	Order	Bifidobacteriales	11.166	2.33569	13.7318	1.65875	0.76105
Baseline	0	o03	Order	Coriobacteriales	0.615594	0.205086	1.02885	0.206291	0.0475865	*
Cd0	24	o03	Order	Coriobacteriales	3.97718	1.10304	2.87042	0.779603	0.425624
Cd20	24	o03	Order	Coriobacteriales	3.19587	0.830622	3.57344	0.878184	0.630681
Baseline	0	o04	Order	Bacteroidales	15.8001	1.60351	19.7385	2.26705	0.391378
Cd0	24	o04	Order	Bacteroidales	11.8935	1.99599	14.6259	2.3216	0.0792679
Cd20	24	o04	Order	Bacteroidales	14.0755	2.25267	30.4811	2.97013	0.0670773
Baseline	0	o05	Order	Sphingobacteriales	0	0	0.00456398	0.00314623	0.624959
Cd0	24	o05	Order	Sphingobacteriales	0	0	0	0	NA
Cd20	24	o05	Order	Sphingobacteriales	0	0	0	0	NA
Baseline	0	o06	Order	Lactobacillales	1.1812	0.192692	1.16316	0.170181	0.497805
Cd0	24	o06	Order	Lactobacillales	2.92095	1.10025	1.24613	0.257015	0.939784
Cd20	24	o06	Order	Lactobacillales	3.68161	1.34449	2.00865	0.477683	0.899081
Baseline	0	o07	Order	Clostridiales	51.7642	2.92041	37.3392	4.37611	0.533997
Cd0	24	o07	Order	Clostridiales	44.8682	2.36159	26.3423	5.13185	0.267259
Cd20	24	o07	Order	Clostridiales	43.7897	2.65091	27.6269	3.67199	0.00866061	**
Baseline	0	o08	Order	Erysipelotrichales	1.42461	0.186103	0.867808	0.175462	0.218158
Cd0	24	o08	Order	Erysipelotrichales	4.14887	1.42136	0.249389	0.060963	0.156914
Cd20	24	o08	Order	Erysipelotrichales	5.0345	1.54342	0.425804	0.0966493	0.100795
Baseline	0	o09	Order	Selenomonadales	2.69275	0.358609	8.24319	2.67861	0.951082
Cd0	24	o09	Order	Selenomonadales	3.28606	0.323251	3.49959	0.210621	0.205363
Cd20	24	o09	Order	Selenomonadales	3.49633	0.476711	6.29678	1.01972	0.42098
Baseline	0	o10	Order	Desulfovibrionales	0.413475	0.0884617	0.116055	0.0490009	0.0271775	*
Cd0	24	o10	Order	Desulfovibrionales	0.428688	0.102714	0.0904645	0.0356123	0.159636
Cd20	24	o10	Order	Desulfovibrionales	0.311872	0.0643304	0.154975	0.0453051	0.157943
Baseline	0	o11	Order	Betaproteobacteriales	1.23282	0.11514	0.795436	0.209788	0.695647
Cd0	24	o11	Order	Betaproteobacteriales	1.98968	0.611805	1.95355	0.885872	0.632886
Cd20	24	o11	Order	Betaproteobacteriales	1.23988	0.506769	1.2556	0.635112	0.0854522
Baseline	0	o12	Order	Enterobacteriales	0.113556	0.0343018	0.272535	0.080063	0.37636
Cd0	24	o12	Order	Enterobacteriales	1.12469	0.473213	0.104319	0.021546	0.394299
Cd20	24	o12	Order	Enterobacteriales	0.0249932	0.0102854	0.0729735	0.038049	0.331382
Baseline	0	o13	Order	Pasteurellales	0.160826	0.0690517	0.0449878	0.0184774	0.780924
Cd0	24	o13	Order	Pasteurellales	0.0929095	0.0475992	0.00733496	0.00401527	0.71909
Cd20	24	o13	Order	Pasteurellales	0.075523	0.0376857	0.0157984	0.00916762	0.693975
Baseline	0	o14	Order	Verrucomicrobiales	1.44798	0.729034	1.07188	0.533809	0.910579
Cd0	24	o14	Order	Verrucomicrobiales	0.353165	0.152458	0.354523	0.129187	0.260985
Cd20	24	o14	Order	Verrucomicrobiales	0.480304	0.220297	1.29547	0.684618	0.465413
Baseline	0	o15	Order	Other	20.2869	2.54581	23.5234	2.5658	0.34918
Cd0	24	o15	Order	Other	15.1774	1.24965	41.2029	8.8108	0.537831
Cd20	24	o15	Order	Other	13.4219	1.89628	13.0434	1.64586	0.810938
Baseline	0	f01	Family	Actinomycetaceae	0.0233632	0.00848403	0.0267319	0.0106907	0.810309
Cd0	24	f01	Family	Actinomycetaceae	0.0130399	0.00737481	0.00570497	0.0038931	0.681349
Cd20	24	f01	Family	Actinomycetaceae	0.00597664	0.00372022	0.017303	0.00865967	0.470826
Baseline	0	f02	Family	Bifidobacteriaceae	2.84271	1.03263	5.76365	1.41591	0.0494324	*
Cd0	24	f02	Family	Bifidobacteriaceae	9.72562	1.73453	7.44743	1.25427	0.597883
Cd20	24	f02	Family	Bifidobacteriaceae	11.166	2.33569	13.7318	1.65875	0.758703
Baseline	0	f03	Family	Coriobacteriaceae	0.529747	0.178576	0.955175	0.193465	0.0328921	*
Cd0	24	f03	Family	Coriobacteriaceae	3.09753	1.00217	2.62836	0.817205	0.472976
Cd20	24	f03	Family	Coriobacteriaceae	2.64113	0.841442	3.38462	0.893192	0.399744
Baseline	0	f04	Family	Eggerthellaceae	0.0858462	0.0292498	0.0736756	0.0170163	0.79205
Cd0	24	f04	Family	Eggerthellaceae	0.879652	0.187441	0.242054	0.0921234	0.525488
Cd20	24	f04	Family	Eggerthellaceae	0.554741	0.177198	0.188828	0.0382222	0.38048
Baseline	0	f05	Family	Bacteroidaceae	11.6919	1.88506	13.6235	3.11193	0.846395
Cd0	24	f05	Family	Bacteroidaceae	10.2728	2.02891	11.7742	2.30274	0.33711
Cd20	24	f05	Family	Bacteroidaceae	12.1125	2.42953	24.2859	4.06863	0.361851
Baseline	0	f06	Family	Marinifilaceae	0.126053	0.0255579	0.214507	0.0241918	0.082989
Cd0	24	f06	Family	Marinifilaceae	0.0836729	0.0150687	0.0839446	0.0318607	0.835945
Cd20	24	f06	Family	Marinifilaceae	0.0543331	0.015048	0.059432	0.012354	0.771124
Baseline	0	f07	Family	Prevotellaceae	3.21108	1.44486	4.89324	1.46566	0.320674
Cd0	24	f07	Family	Prevotellaceae	0.892692	0.469699	1.21434	0.647956	0.891113
Cd20	24	f07	Family	Prevotellaceae	1.47677	0.776922	4.09178	1.78533	0.864523
Baseline	0	f08	Family	Rikenellaceae	0.680793	0.0886852	0.622657	0.149607	0.624681
Cd0	24	f08	Family	Rikenellaceae	0.502581	0.072055	0.448248	0.131222	0.538334
Cd20	24	f08	Family	Rikenellaceae	0.307525	0.0373727	0.731992	0.109185	0.137862
Baseline	0	f09	Family	Tannerellaceae	0.0901929	0.0302995	0.384678	0.088688	0.115132
Cd0	24	f09	Family	Tannerellaceae	0.141809	0.058398	1.10513	0.333182	0.0177094	*
Cd20	24	f09	Family	Tannerellaceae	0.124423	0.0516043	1.31202	0.266027	0.000287271	***
Baseline	0	f10	Family	Sphingobacteriaceae	0	0	0.00456398	0.00314623	0.624486
Cd0	24	f10	Family	Sphingobacteriaceae	0	0	0	0	NA
Cd20	24	f10	Family	Sphingobacteriaceae	0	0	0	0	NA
Baseline	0	f11	Family	Lactobacillaceae	0	0	0	0	NA
Cd0	24	f11	Family	Lactobacillaceae	0.0744363	0.0259011	0.105134	0.0451897	0.730585
Cd20	24	f11	Family	Lactobacillaceae	0.280902	0.149405	0.756065	0.331446	0.355964
Baseline	0	f12	Family	Streptococcaceae	1.1812	0.192692	1.16316	0.170181	0.499771
Cd0	24	f12	Family	Streptococcaceae	2.84651	1.10865	1.14099	0.245839	0.945387
Cd20	24	f12	Family	Streptococcaceae	3.40071	1.36285	1.25259	0.178441	0.817888
Baseline	0	f13	Family	Christensenellaceae	1.17957	0.44643	0.273839	0.0927169	0.909489
Cd0	24	f13	Family	Christensenellaceae	0.62809	0.165644	0.326813	0.15585	0.831075
Cd20	24	f13	Family	Christensenellaceae	0.720456	0.185543	0.376904	0.116718	0.554442
Baseline	0	f14	Family	Clostridiaceae 1	0	0	0	0	NA
Cd0	24	f14	Family	Clostridiaceae 1	0.367835	0.188175	0.0138549	0.0138549	0.652761
Cd20	24	f14	Family	Clostridiaceae 1	1.47025	0.771903	3.11454	1.63085	0.656327
Baseline	0	f15	Family	Family XIII	0.0385765	0.00800376	0.0273839	0.0159192	0.167085
Cd0	24	f15	Family	Family XIII	0.00760663	0.00527767	0.00325998	0.00325998	0.700489
Cd20	24	f15	Family	Family XIII	0.00597664	0.00455156	0.0105323	0.0105323	0.727803
Baseline	0	f16	Family	Lachnospiraceae	23.7452	1.92217	19.4282	1.41106	0.662537
Cd0	24	f16	Family	Lachnospiraceae	29.4371	0.758746	17.3089	3.41933	0.200678
Cd20	24	f16	Family	Lachnospiraceae	27.9832	1.22468	15.277	1.99833	0.000160883	***
Baseline	0	f17	Family	Peptostreptococcaceae	0.324912	0.0672135	0.176039	0.0492617	0.566754
Cd0	24	f17	Family	Peptostreptococcaceae	0.130399	0.0296156	0.116544	0.0630197	0.668842
Cd20	24	f17	Family	Peptostreptococcaceae	0.146699	0.0345909	0.179801	0.0856438	0.556223
Baseline	0	f18	Family	Ruminococcaceae	26.476	1.39044	17.4337	3.05193	0.0888575
Cd0	24	f18	Family	Ruminococcaceae	14.2972	1.77255	8.57294	1.66572	0.784498
Cd20	24	f18	Family	Ruminococcaceae	13.4632	2.29626	8.66805	1.12459	0.145912
Baseline	0	f19	Family	Erysipelotrichaceae	1.42461	0.186103	0.867808	0.175462	0.217846
Cd0	24	f19	Family	Erysipelotrichaceae	4.14887	1.42136	0.249389	0.060963	0.158074
Cd20	24	f19	Family	Erysipelotrichaceae	5.0345	1.54342	0.425804	0.0966493	0.0987082
Baseline	0	f20	Family	Acidaminococcaceae	2.40913	0.403856	0.708068	0.273176	0.0247278	*
Cd0	24	f20	Family	Acidaminococcaceae	2.48411	0.372143	2.35208	0.463997	0.889391
Cd20	24	f20	Family	Acidaminococcaceae	2.62537	0.524336	2.63833	0.507574	0.827852
Baseline	0	f21	Family	Veillonellaceae	0.283619	0.078654	7.53513	2.75112	0.122994
Cd0	24	f21	Family	Veillonellaceae	0.801956	0.287315	1.14751	0.443266	0.460701
Cd20	24	f21	Family	Veillonellaceae	0.870959	0.227879	3.65845	1.38986	0.839861
Baseline	0	f22	Family	Desulfovibrionaceae	0.413475	0.0884617	0.116055	0.0490009	0.0264279	*
Cd0	24	f22	Family	Desulfovibrionaceae	0.428688	0.102714	0.0904645	0.0356123	0.160309
Cd20	24	f22	Family	Desulfovibrionaceae	0.311872	0.0643304	0.154975	0.0453051	0.160207
Baseline	0	f23	Family	Burkholderiaceae	1.23282	0.11514	0.795436	0.209788	0.685272
Cd0	24	f23	Family	Burkholderiaceae	1.98968	0.611805	1.95355	0.885872	0.635166
Cd20	24	f23	Family	Burkholderiaceae	1.23988	0.506769	1.2556	0.635112	0.0813873
Baseline	0	f24	Family	Enterobacteriaceae	0.113556	0.0343018	0.272535	0.080063	0.373131
Cd0	24	f24	Family	Enterobacteriaceae	1.12469	0.473213	0.104319	0.021546	0.386337
Cd20	24	f24	Family	Enterobacteriaceae	0.0249932	0.0102854	0.0729735	0.038049	0.327212
Baseline	0	f25	Family	Pasteurellaceae	0.160826	0.0690517	0.0449878	0.0184774	0.807033
Cd0	24	f25	Family	Pasteurellaceae	0.0929095	0.0475992	0.00733496	0.00401527	0.733787
Cd20	24	f25	Family	Pasteurellaceae	0.075523	0.0376857	0.0157984	0.00916762	0.73584
Baseline	0	f26	Family	Akkermansiaceae	1.44798	0.729034	1.07188	0.533809	0.910917
Cd0	24	f26	Family	Akkermansiaceae	0.353165	0.152458	0.354523	0.129187	0.258842
Cd20	24	f26	Family	Akkermansiaceae	0.480304	0.220297	1.29547	0.684618	0.479822
Baseline	0	f27	Family	Other	20.2869	2.54581	23.5234	2.5658	0.34959
Cd0	24	f27	Family	Other	15.1774	1.24965	41.2029	8.8108	0.538733
Cd20	24	f27	Family	Other	13.4219	1.89628	13.0434	1.64586	0.803192
Baseline	0	g01	Genus	Actinomyces	0.0233632	0.00848403	0.0267319	0.0106907	0.795373
Cd0	24	g01	Genus	Actinomyces	0.0130399	0.00737481	0.00570497	0.0038931	0.603845
Cd20	24	g01	Genus	Actinomyces	0.00597664	0.00372022	0.017303	0.00865967	0.460035
Baseline	0	g02	Genus	Bifidobacterium	2.84271	1.03263	5.76365	1.41591	0.0494611	*
Cd0	24	g02	Genus	Bifidobacterium	9.72562	1.73453	7.44743	1.25427	0.594664
Cd20	24	g02	Genus	Bifidobacterium	11.166	2.33569	13.7318	1.65875	0.756444
Baseline	0	g03	Genus	Collinsella	0.529747	0.178576	0.955175	0.193465	0.0336035	*
Cd0	24	g03	Genus	Collinsella	3.09753	1.00217	2.62836	0.817205	0.473269
Cd20	24	g03	Genus	Collinsella	2.64113	0.841442	3.38462	0.893192	0.400155
Baseline	0	g04	Genus	Adlercreutzia	0.0244499	0.0134238	0.00521597	0.00521597	0.69124
Cd0	24	g04	Genus	Adlercreutzia	0.0358598	0.0143848	0.0154849	0.00829318	0.810614
Cd20	24	g04	Genus	Adlercreutzia	0.0320565	0.0096125	0.0278352	0.0138241	0.686971
Baseline	0	g05	Genus	Eggerthella	0.00488998	0.00434864	0.00521597	0.00284199	0.630809
Cd0	24	g05	Genus	Eggerthella	0.116816	0.0406209	0.0374898	0.0146864	0.816805
Cd20	24	g05	Genus	Eggerthella	0.0630264	0.0274716	0.105323	0.0471787	0.767635
Baseline	0	g06	Genus	Senegalimassilia	0.0260799	0.0112096	0.0632437	0.0173608	0.429166
Cd0	24	g06	Genus	Senegalimassilia	0.320565	0.124543	0.189079	0.100643	0.797739
Cd20	24	g06	Genus	Senegalimassilia	0.272752	0.113839	0.0556705	0.0266776	0.739869
Baseline	0	g07	Genus	Slackia	0.0304265	0.017066	0	0	0.638983
Cd0	24	g07	Genus	Slackia	0.406411	0.154936	0	0	0.638841
Cd20	24	g07	Genus	Slackia	0.186906	0.0808252	0	0	0.432683
Baseline	0	g08	Genus	Bacteroides	11.6919	1.88506	13.6235	3.11193	0.847921
Cd0	24	g08	Genus	Bacteroides	10.2728	2.02891	11.7742	2.30274	0.334009
Cd20	24	g08	Genus	Bacteroides	12.1125	2.42953	24.2859	4.06863	0.366188
Baseline	0	g09	Genus	Butyricimonas	0.0184732	0.010924	0.0697637	0.0269254	0.326308
Cd0	24	g09	Genus	Butyricimonas	0.0260799	0.0142977	0.0171149	0.0133035	0.741373
Cd20	24	g09	Genus	Butyricimonas	0.0130399	0.00724654	0.0157984	0.011048	0.748748
Baseline	0	g10	Genus	Odoribacter	0.107579	0.027707	0.144743	0.0220801	0.307848
Cd0	24	g10	Genus	Odoribacter	0.057593	0.0141192	0.0668297	0.0250452	0.889168
Cd20	24	g10	Genus	Odoribacter	0.0412931	0.0154038	0.0436336	0.0120603	0.553044
Baseline	0	g11	Genus	Paraprevotella	0.0831296	0.0297235	0	0	0.355908
Cd0	24	g11	Genus	Paraprevotella	0.0228199	0.0135108	0.00651997	0.00651997	0.76657
Cd20	24	g11	Genus	Paraprevotella	0.0249932	0.0151308	0.00752304	0.00752304	0.665977
Baseline	0	g12	Genus	Prevotella 9	3.12795	1.42474	4.89324	1.46566	0.219424
Cd0	24	g12	Genus	Prevotella 9	0.869872	0.4606	1.20782	0.642221	0.892939
Cd20	24	g12	Genus	Prevotella 9	1.45178	0.765812	4.08426	1.78222	0.868366
Baseline	0	g13	Genus	Alistipes	0.680793	0.0886852	0.622657	0.149607	0.628097
Cd0	24	g13	Genus	Alistipes	0.502581	0.072055	0.448248	0.131222	0.536063
Cd20	24	g13	Genus	Alistipes	0.307525	0.0373727	0.731992	0.109185	0.139285
Baseline	0	g14	Genus	Parabacteroides	0.0901929	0.0302995	0.384678	0.088688	0.12772
Cd0	24	g14	Genus	Parabacteroides	0.141809	0.058398	1.10513	0.333182	0.0181568	*
Cd20	24	g14	Genus	Parabacteroides	0.124423	0.0516043	1.31202	0.266027	0.00026152	***
Baseline	0	g15	Genus	Pedobacter	0	0	0.00456398	0.00314623	0.572624
Cd0	24	g15	Genus	Pedobacter	0	0	0	0	NA
Cd20	24	g15	Genus	Pedobacter	0	0	0	0	NA
Baseline	0	g16	Genus	Lactobacillus	0	0	0	0	NA
Cd0	24	g16	Genus	Lactobacillus	0.0744363	0.0259011	0.105134	0.0451897	0.73443
Cd20	24	g16	Genus	Lactobacillus	0.280902	0.149405	0.756065	0.331446	0.36265
Baseline	0	g17	Genus	Lactococcus	0.00488998	0.00389356	0.0495518	0.0200989	0.227833
Cd0	24	g17	Genus	Lactococcus	0.00923662	0.00599404	0	0	0.761973
Cd20	24	g17	Genus	Lactococcus	0.00434664	0.00434664	0.00601843	0.00601843	0.726617
Baseline	0	g18	Genus	Streptococcus	1.17631	0.190651	1.11361	0.174673	0.61544
Cd0	24	g18	Genus	Streptococcus	2.83727	1.10972	1.14099	0.245839	0.946587
Cd20	24	g18	Genus	Streptococcus	3.39636	1.36334	1.24657	0.180946	0.824713
Baseline	0	g19	Genus	Christensenellaceae R-7 group	1.17957	0.44643	0.273839	0.0927169	0.900426
Cd0	24	g19	Genus	Christensenellaceae R-7 group	0.62809	0.165644	0.326813	0.15585	0.837458
Cd20	24	g19	Genus	Christensenellaceae R-7 group	0.720456	0.185543	0.376904	0.116718	0.545513
Baseline	0	g20	Genus	Clostridiaceae 1 Clostridium sensu stricto 1	0	0	0	0	NA
Cd0	24	g20	Genus	Clostridiaceae 1 Clostridium sensu stricto 1	0.367835	0.188175	0.0138549	0.0138549	0.669687
Cd20	24	g20	Genus	Clostridiaceae 1 Clostridium sensu stricto 1	1.47025	0.771903	3.11454	1.63085	0.680172
Baseline	0	g21	Genus	Family XIII AD3011 group	0.0385765	0.00800376	0.0273839	0.0159192	0.159159
Cd0	24	g21	Genus	Family XIII AD3011 group	0.00760663	0.00527767	0.00325998	0.00325998	0.693338
Cd20	24	g21	Genus	Family XIII AD3011 group	0.00597664	0.00455156	0.0105323	0.0105323	0.717785
Baseline	0	g22	Genus	Agathobacter	3.94078	0.914683	1.82363	0.376247	0.345066
Cd0	24	g22	Genus	Agathobacter	2.80685	0.574435	0.563162	0.221202	0.0242828	*
Cd20	24	g22	Genus	Agathobacter	1.23336	0.346573	0.24826	0.146157	0.142268
Baseline	0	g23	Genus	Anaerostipes	1.26216	0.240539	0.625265	0.075746	0.476956
Cd0	24	g23	Genus	Anaerostipes	5.2138	1.05643	1.45803	0.703918	0.0248825	*
Cd20	24	g23	Genus	Anaerostipes	11.4181	1.41347	0.376152	0.140969	3.76e-06	***
Baseline	0	g24	Genus	Blautia	6.18691	0.949034	6.06357	0.462897	0.285731
Cd0	24	g24	Genus	Blautia	9.43331	1.32414	6.03749	0.82018	0.869598
Cd20	24	g24	Genus	Blautia	6.5417	1.03461	7.76227	1.55028	0.879373
Baseline	0	g25	Genus	Coprococcus 1	0.556371	0.0724692	0.305134	0.0518315	0.078455
Cd0	24	g25	Genus	Coprococcus 1	0.0853029	0.0172104	0.0782396	0.0261815	0.788504
Cd20	24	g25	Genus	Coprococcus 1	0.0771529	0.0193654	0.0631935	0.0171771	0.610255
Baseline	0	g26	Genus	Coprococcus 3	0.686227	0.130141	0.45705	0.0799126	0.809933
Cd0	24	g26	Genus	Coprococcus 3	3.20293	0.690581	0.608802	0.123186	0.649455
Cd20	24	g26	Genus	Coprococcus 3	3.73377	0.953222	0.946398	0.255126	0.443535
Baseline	0	g27	Genus	Dorea	0.958979	0.127834	0.8326	0.0588879	0.798447
Cd0	24	g27	Genus	Dorea	2.32274	0.231818	1.33496	0.15894	0.895275
Cd20	24	g27	Genus	Dorea	1.19587	0.211717	0.743276	0.238798	0.0999466
Baseline	0	g28	Genus	Fusicatenibacter	2.07063	0.300102	2.1392	0.094832	0.360374
Cd0	24	g28	Genus	Fusicatenibacter	0.787286	0.172841	2.27628	0.77154	0.0286401	*
Cd20	24	g28	Genus	Fusicatenibacter	0.522141	0.135631	1.75437	0.171529	0.00403502	**
Baseline	0	g29	Genus	Lachnoclostridium	0.266775	0.0910011	0.460962	0.151768	0.918825
Cd0	24	g29	Genus	Lachnoclostridium	0.134746	0.0753894	0.171149	0.107986	0.420884
Cd20	24	g29	Genus	Lachnoclostridium	0.275469	0.145755	0.0872673	0.0271351	0.689404
Baseline	0	g30	Genus	Lachnospira	0.944852	0.194972	0.944091	0.3943	0.709544
Cd0	24	g30	Genus	Lachnospira	1.64358	0.48855	0.251834	0.0846209	0.149648
Cd20	24	g30	Genus	Lachnospira	0.874762	0.183732	0.281362	0.0765535	0.0834641
Baseline	0	g31	Genus	Lachnospiraceae CAG-56	0.164086	0.0307298	0.194947	0.0499819	0.745446
Cd0	24	g31	Genus	Lachnospiraceae CAG-56	0.0179299	0.00981982	0.0252649	0.0252649	0.749409
Cd20	24	g31	Genus	Lachnospiraceae CAG-56	0.0825863	0.0238542	0.0406244	0.0275029	0.433923
Baseline	0	g32	Genus	Lachnospiraceae FCS020 group	0.0548764	0.0167751	0.0515077	0.0208988	0.866833
Cd0	24	g32	Genus	Lachnospiraceae FCS020 group	0.0331432	0.0138792	0.0105949	0.00716843	0.784469
Cd20	24	g32	Genus	Lachnospiraceae FCS020 group	0.0249932	0.0116799	0.0376152	0.0176778	0.692964
Baseline	0	g33	Genus	Lachnospiraceae NA	1.2589	0.204486	1.57262	0.178384	0.245922
Cd0	24	g33	Genus	Lachnospiraceae NA	0.187449	0.0324099	0.453138	0.220407	0.907438
Cd20	24	g33	Genus	Lachnospiraceae NA	0.102146	0.0169619	0.322738	0.0750314	0.101278
Baseline	0	g34	Genus	Lachnospiraceae ND3007 group	0.353708	0.060076	0.496822	0.0577581	0.182043
Cd0	24	g34	Genus	Lachnospiraceae ND3007 group	0.212442	0.0389661	0.329258	0.110296	0.278628
Cd20	24	g34	Genus	Lachnospiraceae ND3007 group	0.174952	0.0407547	0.457401	0.0504932	0.0146566	*
Baseline	0	g35	Genus	Lachnospiraceae NK4A136 group	0.6884	0.132893	0.779788	0.197772	0.878862
Cd0	24	g35	Genus	Lachnospiraceae NK4A136 group	0.0135833	0.00754819	0.0570497	0.0303315	0.54406
Cd20	24	g35	Genus	Lachnospiraceae NK4A136 group	0.0135833	0.00939322	0.128644	0.067074	0.192441
Baseline	0	g36	Genus	Lachnospiraceae UCG-004	0.359142	0.0774357	0.198207	0.0959445	0.236493
Cd0	24	g36	Genus	Lachnospiraceae UCG-004	1.20891	0.359097	0.404238	0.224998	0.608674
Cd20	24	g36	Genus	Lachnospiraceae UCG-004	0.242869	0.106746	0.166259	0.0715856	0.864441
Baseline	0	g37	Genus	Lachnospiraceae UCG-010	0.217876	0.053851	0.0254279	0.0254279	0.0954862
Cd0	24	g37	Genus	Lachnospiraceae UCG-010	0.0130399	0.00711596	0	0	0.747317
Cd20	24	g37	Genus	Lachnospiraceae UCG-010	0.0190166	0.00834784	0	0	0.495881
Baseline	0	g38	Genus	Roseburia	0.710676	0.2629	0.287531	0.109717	0.520464
Cd0	24	g38	Genus	Roseburia	0	0	0	0	NA
Cd20	24	g38	Genus	Roseburia	0	0	0	0	NA
Baseline	0	g40	Genus	[Eubacterium] eligens group	0.212442	0.0513736	0.271231	0.0958733	0.875319
Cd0	24	g40	Genus	[Eubacterium] eligens group	0.0874762	0.0319751	0.935615	0.456004	0.435251
Cd20	24	g40	Genus	[Eubacterium] eligens group	0.164086	0.0642169	0.707166	0.330553	0.77562
Baseline	0	g41	Genus	[Eubacterium] hallii group	1.03504	0.342406	0.618093	0.136747	0.673097
Cd0	24	g41	Genus	[Eubacterium] hallii group	0.528661	0.0509746	1.1141	0.387179	0.502304
Cd20	24	g41	Genus	[Eubacterium] hallii group	0.191796	0.0561489	0.263306	0.079116	0.831048
Baseline	0	g42	Genus	[Eubacterium] ventriosum group	0.393371	0.177525	0.0554197	0.0245691	0.457292
Cd0	24	g42	Genus	[Eubacterium] ventriosum group	0	0	0	0	NA
Cd20	24	g42	Genus	[Eubacterium] ventriosum group	0.0070633	0.00498842	0	0	0.665332
Baseline	0	g43	Genus	[Eubacterium] xylanophilum group	0.115729	0.0331159	0.0391198	0.0391198	0.177507
Cd0	24	g43	Genus	[Eubacterium] xylanophilum group	0	0	0	0	NA
Cd20	24	g43	Genus	[Eubacterium] xylanophilum group	0	0	0	0	NA
Baseline	0	g44	Genus	[Ruminococcus] gauvreauii group	0.210812	0.0371714	0.30057	0.129273	0.446968
Cd0	24	g44	Genus	[Ruminococcus] gauvreauii group	0.282532	0.0580741	0.448248	0.209116	0.658056
Cd20	24	g44	Genus	[Ruminococcus] gauvreauii group	0.159196	0.0486743	0.308445	0.146019	0.843395
Baseline	0	g45	Genus	[Ruminococcus] gnavus group	0.119533	0.045134	0.245803	0.132826	0.736925
Cd0	24	g45	Genus	[Ruminococcus] gnavus group	0.159196	0.0617871	0.0130399	0.0100239	0.794405
Cd20	24	g45	Genus	[Ruminococcus] gnavus group	0.189079	0.0703067	0.0827534	0.0438159	0.77766
Baseline	0	g46	Genus	[Ruminococcus] torques group	0.976908	0.190374	0.639609	0.0759041	0.939176
Cd0	24	g46	Genus	[Ruminococcus] torques group	1.06221	0.239208	0.738386	0.254818	0.746284
Cd20	24	g46	Genus	[Ruminococcus] torques group	0.739473	0.181969	0.49953	0.227943	0.647088
Baseline	0	g47	Genus	Intestinibacter	0.0206466	0.0114548	0.0378158	0.013289	0.363945
Cd0	24	g47	Genus	Intestinibacter	0	0	0.0244499	0.0142693	0.251174
Cd20	24	g47	Genus	Intestinibacter	0	0	0.0391198	0.0187272	0.293361
Baseline	0	g48	Genus	Romboutsia	0.304265	0.0691858	0.138223	0.0410166	0.388361
Cd0	24	g48	Genus	Romboutsia	0.130399	0.0296156	0.0920945	0.0497293	0.564618
Cd20	24	g48	Genus	Romboutsia	0.146699	0.0345909	0.140681	0.0725346	0.449654
Baseline	0	g49	Genus	Butyricicoccus	0.552024	0.109925	0.587449	0.0986456	0.611433
Cd0	24	g49	Genus	Butyricicoccus	0.642217	0.0890013	0.448248	0.15383	0.262983
Cd20	24	g49	Genus	Butyricicoccus	0.274382	0.061114	0.276096	0.0625356	0.925859
Baseline	0	g50	Genus	Faecalibacterium	10.1684	1.35153	7.15632	1.31497	0.479033
Cd0	24	g50	Genus	Faecalibacterium	3.49416	0.861963	3.30318	1.16711	0.908316
Cd20	24	g50	Genus	Faecalibacterium	2.35371	0.529176	2.858	0.392914	0.500124
Baseline	0	g51	Genus	Flavonifractor	0.0315132	0.0154038	0.138875	0.0580805	0.450907
Cd0	24	g51	Genus	Flavonifractor	0.00651997	0.00425785	0.00162999	0.00162999	0.791049
Cd20	24	g51	Genus	Flavonifractor	0	0	0.0646981	0.0331199	0.425928
Baseline	0	g52	Genus	Negativibacillus	0.0440098	0.0242187	0.0436838	0.0213174	0.625742
Cd0	24	g52	Genus	Negativibacillus	0.00923662	0.00691421	0.00244499	0.00244499	0.638004
Cd20	24	g52	Genus	Negativibacillus	0	0	0.0218168	0.0218168	0.664373
Baseline	0	g53	Genus	Oscillibacter	0.244499	0.0723013	0.37881	0.148469	0.45182
Cd0	24	g53	Genus	Oscillibacter	0.00217332	0.00217332	0.000814996	0.000814996	0.587256
Cd20	24	g53	Genus	Oscillibacter	0.0108666	0.00585778	0.0406244	0.0217519	0.696161
Baseline	0	g54	Genus	Ruminiclostridium 5	0.252105	0.0318683	0.377506	0.109371	0.897753
Cd0	24	g54	Genus	Ruminiclostridium 5	0.131486	0.0244239	0.0888346	0.0335879	0.515568
Cd20	24	g54	Genus	Ruminiclostridium 5	0.132029	0.0297025	0.115855	0.0337127	0.386412
Baseline	0	g55	Genus	Ruminiclostridium 6	0.159739	0.082187	0.142135	0.0443974	0.456294
Cd0	24	g55	Genus	Ruminiclostridium 6	0.0543331	0.0296179	0.0260799	0.0136375	0.55921
Cd20	24	g55	Genus	Ruminiclostridium 6	0.067373	0.0367117	0.0534136	0.0277198	0.727077
Baseline	0	g56	Genus	Ruminiclostridium 9	0.216789	0.0464358	0.0247759	0.013925	0.0115016	*
Cd0	24	g56	Genus	Ruminiclostridium 9	0.00814996	0.0046943	0.0122249	0.0122249	0.740023
Cd20	24	g56	Genus	Ruminiclostridium 9	0.00271665	0.00190508	0.00902765	0.00902765	0.703116
Baseline	0	g57	Genus	Ruminococcaceae NA	0.0543331	0.0144547	0.215159	0.0624037	0.212285
Cd0	24	g57	Genus	Ruminococcaceae NA	0	0	0	0	NA
Cd20	24	g57	Genus	Ruminococcaceae NA	0.0152133	0.00863316	0.00526613	0.00360792	0.756757
Baseline	0	g58	Genus	Ruminococcaceae NK4A214 group	0.481391	0.235601	0.194295	0.068784	0.666211
Cd0	24	g58	Genus	Ruminococcaceae NK4A214 group	0.0418365	0.0159864	0.0660147	0.0355104	0.699766
Cd20	24	g58	Genus	Ruminococcaceae NK4A214 group	0.0728063	0.0287286	0.194094	0.0641013	0.296145
Baseline	0	g59	Genus	Ruminococcaceae UBA1819	0.0130399	0.00737481	0.0169519	0.0102558	0.701778
Cd0	24	g59	Genus	Ruminococcaceae UBA1819	0.00162999	0.00162999	0	0	0.651215
Cd20	24	g59	Genus	Ruminococcaceae UBA1819	0.00760663	0.0038374	0.00752304	0.00555382	0.731404
Baseline	0	g60	Genus	Ruminococcaceae UCG-002	2.95137	0.592667	0.907579	0.29932	0.0339751	*
Cd0	24	g60	Genus	Ruminococcaceae UCG-002	1.11872	0.176631	0.215159	0.0455868	0.05441
Cd20	24	g60	Genus	Ruminococcaceae UCG-002	0.999728	0.19633	0.41151	0.113603	0.200423
Baseline	0	g61	Genus	Ruminococcaceae UCG-003	0.550394	0.122906	0.223635	0.0783028	0.201177
Cd0	24	g61	Genus	Ruminococcaceae UCG-003	0.00380331	0.00380331	0	0	0.646223
Cd20	24	g61	Genus	Ruminococcaceae UCG-003	0.00651997	0.00474397	0.00376152	0.00376152	0.730737
Baseline	0	g62	Genus	Ruminococcaceae UCG-004	0.172779	0.048418	0.0795436	0.0273284	0.702656
Cd0	24	g62	Genus	Ruminococcaceae UCG-004	0	0	0	0	NA
Cd20	24	g62	Genus	Ruminococcaceae UCG-004	0	0	0	0	NA
Baseline	0	g63	Genus	Ruminococcaceae UCG-005	0.732953	0.201115	0.273187	0.136631	0.0501162
Cd0	24	g63	Genus	Ruminococcaceae UCG-005	0.174409	0.0496562	0.0244499	0.016396	0.449229
Cd20	24	g63	Genus	Ruminococcaceae UCG-005	0.168976	0.0436429	0.00977995	0.00977995	0.0590486
Baseline	0	g64	Genus	Ruminococcaceae UCG-013	0.171692	0.0317076	0.213855	0.0933039	0.470734
Cd0	24	g64	Genus	Ruminococcaceae UCG-013	0.165173	0.0355261	0.135289	0.0479999	0.793406
Cd20	24	g64	Genus	Ruminococcaceae UCG-013	0.108666	0.0215793	0.138424	0.0433974	0.887934
Baseline	0	g65	Genus	Ruminococcaceae UCG-014	0.230916	0.128992	0	0	0.650066
Cd0	24	g65	Genus	Ruminococcaceae UCG-014	0.0527031	0.0289445	0	0	0.687854
Cd20	24	g65	Genus	Ruminococcaceae UCG-014	0.0820429	0.0456681	0	0	0.659216
Baseline	0	g66	Genus	Ruminococcus 1	2.42651	0.504849	1.59935	0.578919	0.557637
Cd0	24	g66	Genus	Ruminococcus 1	0.0228199	0.00928818	0.0203749	0.0114496	0.782137
Cd20	24	g66	Genus	Ruminococcus 1	0.0190166	0.00956904	0.042129	0.0178689	0.569174
Baseline	0	g67	Genus	Ruminococcus 2	3.75767	0.555741	1.60848	0.739883	0.0768382
Cd0	24	g67	Genus	Ruminococcus 2	2.94159	0.775893	0.365933	0.131435	0.0383188	*
Cd20	24	g67	Genus	Ruminococcus 2	2.73404	0.624421	0.108332	0.0437578	0.0074415	**
Baseline	0	g68	Genus	Subdoligranulum	3.26379	0.895931	3.25216	0.416973	0.16438
Cd0	24	g68	Genus	Subdoligranulum	5.42624	1.88608	3.86227	0.531131	0.0624581
Cd20	24	g68	Genus	Subdoligranulum	6.4075	2.52377	4.30769	0.7773	0.263447
Baseline	0	g69	Genus	Catenibacterium	0.358055	0.121531	0.155827	0.0599047	0.737182
Cd0	24	g69	Genus	Catenibacterium	3.68161	1.4115	0.0220049	0.0220049	0.697369
Cd20	24	g69	Genus	Catenibacterium	4.13909	1.43135	0.024826	0.024826	0.486364
Baseline	0	g70	Genus	Erysipelatoclostridium	0.0206466	0.012373	0.0880196	0.0345444	0.421523
Cd0	24	g70	Genus	Erysipelatoclostridium	0	0	0.0203749	0.0152492	0.399856
Cd20	24	g70	Genus	Erysipelatoclostridium	0.167889	0.0936334	0.148204	0.0683776	0.638495
Baseline	0	g71	Genus	Erysipelotrichaceae UCG-003	0.923662	0.216656	0.108883	0.0333758	0.0135126	*
Cd0	24	g71	Genus	Erysipelotrichaceae UCG-003	0.213529	0.054408	0.109209	0.0507015	0.415973
Cd20	24	g71	Genus	Erysipelotrichaceae UCG-003	0.181472	0.0638541	0.0383675	0.0134014	0.647465
Baseline	0	g72	Genus	Holdemanella	0.0825863	0.0397478	0.442054	0.150313	0.182783
Cd0	24	g72	Genus	Holdemanella	0.221136	0.127228	0.0831296	0.0383812	0.57602
Cd20	24	g72	Genus	Holdemanella	0.507471	0.276471	0.165507	0.0776375	0.750027
Baseline	0	g73	Genus	Turicibacter	0.0396631	0.0195834	0.0730236	0.0218867	0.442533
Cd0	24	g73	Genus	Turicibacter	0.0325998	0.0117274	0.0146699	0.00989046	0.801605
Cd20	24	g73	Genus	Turicibacter	0.0385765	0.0167066	0.0488998	0.0182295	0.661941
Baseline	0	g74	Genus	Acidaminococcus	0	0	0.0332518	0.0179523	0.35881
Cd0	24	g74	Genus	Acidaminococcus	0	0	0.595762	0.318293	0.355976
Cd20	24	g74	Genus	Acidaminococcus	0.000543331	0.000543331	0.387437	0.21149	0.605422
Baseline	0	g75	Genus	Phascolarctobacterium	2.40913	0.403856	0.674817	0.272645	0.0247999	*
Cd0	24	g75	Genus	Phascolarctobacterium	2.48411	0.372143	1.75632	0.522293	0.46591
Cd20	24	g75	Genus	Phascolarctobacterium	2.62483	0.524479	2.25089	0.516492	0.660144
Baseline	0	g76	Genus	Dialister	0.147786	0.0772987	0.459658	0.22536	0.433808
Cd0	24	g76	Genus	Dialister	0.61994	0.296931	0.116544	0.0498458	0.661474
Cd20	24	g76	Genus	Dialister	0.494974	0.241932	0.378409	0.176552	0.791384
Baseline	0	g77	Genus	Megamonas	0	0	6.93203	2.70837	0.144573
Cd0	24	g77	Genus	Megamonas	0.000543331	0.000543331	0.945395	0.433772	0.198786
Cd20	24	g77	Genus	Megamonas	0	0	3.05511	1.33392	0.254211
Baseline	0	g78	Genus	Veillonella	0.135833	0.038596	0.143439	0.0387885	0.778447
Cd0	24	g78	Genus	Veillonella	0.181472	0.0675367	0.0855746	0.0331682	0.868508
Cd20	24	g78	Genus	Veillonella	0.375985	0.0828055	0.224939	0.0883255	0.484651
Baseline	0	g80	Genus	Bilophila	0.354252	0.0858244	0.114099	0.0492863	0.0317721	*
Cd0	24	g80	Genus	Bilophila	0.402608	0.101612	0.0904645	0.0356123	0.177606
Cd20	24	g80	Genus	Bilophila	0.275469	0.0636679	0.154975	0.0453051	0.240131
Baseline	0	g81	Genus	Desulfovibrio	0.059223	0.0323638	0.00195599	0.00195599	0.721966
Cd0	24	g81	Genus	Desulfovibrio	0.0260799	0.0144931	0	0	0.779075
Cd20	24	g81	Genus	Desulfovibrio	0.0364032	0.0201395	0	0	0.643626
Baseline	0	g82	Genus	Achromobacter	0.513991	0.0575731	0.429014	0.104865	0.702196
Cd0	24	g82	Genus	Achromobacter	0	0	0	0	NA
Cd20	24	g82	Genus	Achromobacter	0.0635697	0.0377557	0	0	0.639073
Baseline	0	g83	Genus	Parasutterella	0.285792	0.0645325	0.314262	0.164152	0.415288
Cd0	24	g83	Genus	Parasutterella	0.450421	0.139917	1.74328	0.916589	0.573192
Cd20	24	g83	Genus	Parasutterella	0.255909	0.0652536	1.20519	0.642394	0.334639
Baseline	0	g84	Genus	Sutterella	0.433035	0.104931	0.0521597	0.0204182	0.116989
Cd0	24	g84	Genus	Sutterella	1.53926	0.5668	0.210269	0.106207	0.379551
Cd20	24	g84	Genus	Sutterella	0.920402	0.45882	0.0504044	0.02866	0.268721
Baseline	0	g85	Genus	Enterobacteriaceae NA	0.0222766	0.0119598	0	0	0.535638
Cd0	24	g85	Genus	Enterobacteriaceae NA	0.0385765	0.0211637	0	0	0.733463
Cd20	24	g85	Genus	Enterobacteriaceae NA	0.0070633	0.00452861	0	0	0.623976
Baseline	0	g86	Genus	Escherichia-Shigella	0.0912795	0.0352798	0.272535	0.080063	0.150135
Cd0	24	g86	Genus	Escherichia-Shigella	1.08612	0.477925	0.104319	0.021546	0.811189
Cd20	24	g86	Genus	Escherichia-Shigella	0.0179299	0.010009	0.0729735	0.038049	0.146898
Baseline	0	g87	Genus	Haemophilus	0.160826	0.0690517	0.0449878	0.0184774	0.806442
Cd0	24	g87	Genus	Haemophilus	0.0929095	0.0475992	0.00733496	0.00401527	0.726212
Cd20	24	g87	Genus	Haemophilus	0.075523	0.0376857	0.0157984	0.00916762	0.715749
Baseline	0	g88	Genus	Akkermansia	1.44798	0.729034	1.07188	0.533809	0.91933
Cd0	24	g88	Genus	Akkermansia	0.353165	0.152458	0.354523	0.129187	0.251693
Cd20	24	g88	Genus	Akkermansia	0.480304	0.220297	1.29547	0.684618	0.482196
Baseline	0	g89	Genus	Other	20.2869	2.54581	23.5234	2.5658	0.349309
Cd0	24	g89	Genus	Other	15.1774	1.24965	41.2029	8.8108	0.53811
Cd20	24	g89	Genus	Other	13.4219	1.89628	13.0434	1.64586	0.81204
